# A chemotactic sensor controls *Salmonella*-host cell interaction

**DOI:** 10.1101/2021.05.14.443827

**Authors:** Stefanie Hoffmann, Kathrin Gendera, Christiane Schmidt, Peter Kirchweger, Axel Imhof, Christian Bogdan, Yves A. Muller, Michael Hensel, Roman G. Gerlach

**Affiliations:** Project Group 5, Robert Koch Institute, Wernigerode, Germany; Division of Biotechnology, Department of Biology, Friedrich-Alexander-Universität Erlangen-Nürnberg (FAU), Erlangen, Germany; BioMedical Center and Center for Integrated Protein Sciences Munich, Ludwig-Maximilians-Universität München, München, Germany; Mikrobiologisches Institut – Klinische Mikrobiologie, Immunologie und Hygiene, Universitätsklinikum Erlangen and Friedrich-Alexander-Universität Erlangen-Nürnberg, Erlangen, Germany; Abteilung Mikrobiologie, Universität Osnabrück, Osnabrück, Germany and CellNanOs - Center for Cellular Nanoanalytics Osnabrück, Universität Osnabrück, Osnabrück, Germany

**Author notes:** Corresponding author: Roman G. Gerlach **Email:**. Department of Chemical and Structural Biology, Faculty of Chemistry, Weizmann Institute of Science, Rehovot, Israel (Peter Kirchweger). **Author Contributions:** R.G.G., S.H., M.H. and Y.A.M. designed research; S.H., K.G., C.S. and P.K. performed research; R.G.G., S.H. and A.I. analyzed the data; and R.G.G., C.B., M.H. and Y.A.M. wrote the paper.

**Keywords:** Salmonella, chemotaxis, adhesion, aspartate

## Abstract

Intimate cell contact and subsequent type three secretion system-dependent cell invasion are key steps in host colonization of *Salmonella*. Adhesion to complex glycostructures at the apical membrane of polarized cells is mediated by the giant adhesin SiiE. This protein is secreted by a type 1 secretion system (T1SS) and needs to be retained at the bacterial surface to exert its adhesive function. Here, we show that SiiE surface expression was linked to the presence of L-aspartate sensed by the *Salmonella*-specific methyl-accepting chemotaxis protein CheM. Bacteria lacking CheM were attenuated for invasion of polarized cells, whereas increased invasion was seen with *Salmonella* exposed to the non-metabolizable aspartate analog α-methyl-D, L-aspartate (MeAsp). While components of the chemotaxis phosphorelay or functional flagella were dispensable for the increased invasion, CheM directly interacted with proteins associated with the SiiE T1SS arguing for a novel non-canonical signaling mechanism. As a result, CheM attractant signaling caused a shift from secreted to surface-retained and adhesion-competent SiiE. Thus, CheM controls the virulence function of SiiE in a precise spatio-temporal fashion depending on the host micro-milieu.
