## Supplemental Table 4 for "A chemotactic sensor controls *Salmonella*-host cell interaction"

### Sheet: SiiA
gene_id	gene_name	ctrl.1	ctrl.2	ctrl.3	bait.1	bait.2	bait.3	log.fold.change	pvalues	padj	LRT	TIGRFAMS.function	EC.number
STM14_5117	siiA	0	0	0	61	62	82	25.758	7.32309e-95	1.3328e-92	426.996	mobilome CxxCx(11)CxxC protein
STM14_4453	lldD	0	0	0	7	3	4	23.0741	6.66165e-08	1.34713e-06	29.1607	heme/flavin dehydrogenase, mycofactocin system	1.-.-.-
STM14_3893	mcpC	0	0	0	10	12	9	22.869	9.31564e-16	5.65149e-14	64.5701	TMAO reductase sytem sensor TorS	2.7.13.3
STM14_0481	yajC	0	0	0	2	4	2	22.5145	4.46371e-05	0.000451331	16.6633	preprotein translocase, YajC subunit
STM14_1966	trg	0	0	0	7	7	4	22.3254	9.17727e-10	4.17566e-08	37.4923	TMAO reductase sytem sensor TorS	2.7.13.3
STM14_3981	hflB	0	0	0	8	6	2	22.2076	7.79127e-09	2.36335e-07	33.3265	ATP-dependent metallopeptidase HflB	3.4.24.-
STM14_0861	cydA	0	0	0	6	6	2	22.0741	6.66165e-08	1.34713e-06	29.1607	gliding motility-associated ABC transporter permease protein GldF
STM14_3894	aer	0	0	0	4	7	3	22.0741	6.66165e-08	1.34713e-06	29.1607	nitrogen fixation negative regulator NifL
STM14_3825	exbB	0	0	0	12	17	4	21.9315	0.0116099	0.151763	68.736	tonB-system energizer ExbB
STM14_4664	atpH	0	0	0	5	0	3	21.5145	4.46371e-05	0.000451331	16.6633	ATP synthase F1, delta subunit	3.6.3.14
STM14_3473	prgH	0	0	0	8	10	3	21.4795	0.00762882	0.151763	43.7411	type III secretion apparatus protein PrgH/EprH
STM14_0535	cypD	0	0	0	11	4	1	21.2076	0.023856	0.160176	33.3265	nitrogen fixation protein NifM
STM14_0523	cyoA	0	0	0	3	2	0	21.0445	0.00125027	0.00614998	10.4145	ubiquinol oxidase, subunit II	1.10.3.-
STM14_2788	napA	0	0	0	3	2	0	21.0445	0.00125027	0.00614998	10.4145	periplasmic nitrate reductase, large subunit	1.7.99.4
STM14_0162	secA	0	0	0	3	2	0	21.0445	0.00125027	0.00614998	10.4145	preprotein translocase, SecA subunit
STM14_3687	gcvP	0	0	0	8	0	4	20.9199	0.0209752	0.160176	24.9949	glycine dehydrogenase	1.4.4.2
STM14_3393	proX	0	0	0	0	1	3	20.8213	0.00389607	0.0157574	8.33163	choline ABC transporter, periplasmic binding protein
STM14_2555	phsA	0	0	0	0	1	2	20.5336	0.0124283	0.036483	6.24872	anaerobic dimethyl sulfoxide reductase, A subunit, DmsA/YnfE family
STM14_2280	yobA	0	0	0	0	1	2	20.5336	0.0124283	0.036483	6.24872	type VI secretion-associated protein, VC_A0119 family
STM14_2554	phsB	0	0	0	2	1	0	20.5336	0.0124283	0.036483	6.24872	cytochrome c nitrite reductase, Fe-S protein	1.7.2.2
STM14_2698	mglB	0	0	0	0	2	1	20.5336	0.0124283	0.036483	6.24872	D-xylose ABC transporter, D-xylose-binding protein
STM14_4308	STM14_4308	0	0	0	4	4	0	20.5145	4.46371e-05	0.000451331	16.6633	type VII secretion-associated protein, Rv3446c family
STM14_5244	hflK	0	0	0	4	3	0	20.3809	0.000134307	0.000872999	14.5804	HflK protein
STM14_3817	mcpB	0	0	0	3	4	0	20.3809	0.000134307	0.000872999	14.5804	TMAO reductase sytem sensor TorS	2.7.13.3
STM14_4665	atpF	0	0	0	5	2	0	20.3809	0.000134307	0.000872999	14.5804	ATP synthase F0, B subunit	3.6.3.14
STM14_4208	yrfF	0	0	0	5	2	0	20.3809	0.000134307	0.000872999	14.5804	TIGR03089 family protein
STM14_0560	acrA	0	0	0	5	2	0	20.3809	0.000134307	0.000872999	14.5804	efflux transporter, RND family, MFP subunit
STM14_0482	secD	0	0	0	4	2	0	20.2268	0.000407509	0.00239247	12.4974	protein-export membrane protein SecD
STM14_2334	cheM	0	1	0	32	37	28	5.18085	0.00139124	0.0653881	191.753	chromosome segregation protein SMC
STM14_5118	siiB	1	1	1	26	15	15	3.53288	1.45198e-22	1.3213e-20	95.5364	chromosome segregation protein SMC
STM14_0249	htrA	0	0	1	5	1	4	2.90872	0.000107641	0.000851769	14.9977	peptidase Do	3.4.21.-
STM14_1270	agp	0	0	1	5	3	2	2.90872	0.000107641	0.000851769	14.9977	methanogenesis marker radical SAM protein
STM14_1416	icdA	0	0	1	5	2	3	2.90872	0.000107641	0.000851769	14.9977	isocitrate dehydrogenase, NADP-dependent	1.1.1.42
STM14_0744	dacA	1	0	0	7	2	0	2.80336	0.171918	0.483758	13.1151	accessory Sec system translocase SecA2
STM14_4681	rbsB	0	1	0	3	5	0	2.68558	0.000794122	0.00425089	11.2549	D-xylose ABC transporter, D-xylose-binding protein
STM14_2110	oppA	0	1	0	3	4	0	2.55205	0.00214319	0.00928718	9.42267	nickel ABC transporter, nickel/metallophore periplasmic binding protein
STM14_3750	ansB	0	3	0	5	12	3	2.50326	0.110661	0.371504	26.4583	L-asparaginase, type II	3.5.1.1
STM14_5223	frdA	0	5	4	21	13	13	2.25906	0.012916	0.151763	56.3569	fumarate reductase (quinol), flavoprotein subunit	1.3.5.4
STM14_4719	wecC	0	0	1	0	3	2	2.21557	0.0153274	0.0392899	5.87844	nucleotide sugar dehydrogenase
STM14_3361	STM14_3361	0	1	0	2	3	0	2.21557	0.0153274	0.0392899	5.87844	TRAP transporter solute receptor, TAXI family
STM14_4902	yneA	0	1	0	0	4	1	2.21557	0.0153274	0.0392899	5.87844	rhamnose ABC transporter, rhamnose-binding protein
STM14_3003	ucpA	1	1	2	10	4	5	2.16428	3.01955e-06	4.99599e-05	21.8041	3-oxoacyl-[acyl-carrier-protein] reductase	1.1.1.100
STM14_0855	kgd	0	2	1	6	1	7	2.14658	6.57758e-05	0.000630063	15.9286	oxoglutarate dehydrogenase (succinyl-transferring), E1 component	1.2.4.2
STM14_2212	manX	0	1	1	3	2	4	2.11021	0.00151821	0.007085	10.0564	PTS system, mannose/fructose/sorbose family, IIB component	2.7.1.69
STM14_3484	sipB	1	1	4	9	8	9	2.07247	9.39673e-08	1.7102e-06	28.4945	circular bacteriocin, circularin A/uberolysin family
STM14_5222	frdB	0	3	1	6	5	6	2.05305	1.75187e-05	0.000245262	18.4416	succinate dehydrogenase and fumarate reductase iron-sulfur protein
STM14_3482	sipD	0	1	2	5	5	2	1.99243	0.000386836	0.00234681	12.5947	type III effector protein IpaD/SipD/SspD
STM14_5490	deoD	1	0	0	2	0	2	1.99243	0.0404659	0.0909234	4.19824	purine nucleoside phosphorylase	2.4.2.1
STM14_2170	STM14_2170	1	1	1	3	5	4	1.99243	0.000386836	0.00234681	12.5947	dipicolinic acid synthetase, A subunit
STM14_1785	ydgH	0	2	0	0	6	2	1.99243	0.255735	0.57236	8.39649	oligopeptide transporter, peptide:H+ symporter
STM14_2817	glpQ	0	3	0	3	8	1	1.99243	0.220638	0.54579	12.5947	type III secretion apparatus protein, YscD/HrpQ family
STM14_2131	narH	0	0	2	5	0	2	1.8589	0.00918285	0.0298443	6.78691	nitrate reductase, beta subunit	1.7.99.4
STM14_3689	gcvT	0	0	2	2	2	3	1.8589	0.00918285	0.0298443	6.78691	glycine cleavage system T protein	2.1.2.10
STM14_0854	sdhB	0	0	4	5	0	8	1.78479	0.000529122	0.00291819	12.0101	succinate dehydrogenase and fumarate reductase iron-sulfur protein
STM14_3031	maeB	1	3	3	6	6	10	1.75127	8.31569e-06	0.000126121	19.8639	phosphate acetyltransferase	2.3.1.8
STM14_3266	yfiA	0	0	1	0	0	3	1.70475	0.105479	0.199971	2.62068	ribosomal subunit interface protein
STM14_2077	yciN	0	0	1	0	0	3	1.70475	0.105479	0.199971	2.62068	FeS assembly protein SufD
STM14_1083	lrp	0	0	1	0	0	3	1.70475	0.105479	0.199971	2.62068	CRISPR locus-related DNA-binding protein
STM14_0514	yajQ	0	0	1	0	0	3	1.70475	0.105479	0.199971	2.62068	ribosomal protein uL6
STM14_4217	ompR	0	0	1	0	2	1	1.70475	0.105479	0.199971	2.62068	phosphate regulon transcriptional regulatory protein PhoB
STM14_5419	iadA	0	0	2	2	0	4	1.70475	0.0220561	0.0549891	5.24136	beta-aspartyl peptidase	3.4.19.5
STM14_4986	rplK	1	0	2	3	3	3	1.70475	0.00504835	0.018751	7.86203	ribosomal protein uL11
STM14_2153	prsA	1	2	0	2	4	3	1.70475	0.00504835	0.018751	7.86203	ribose-phosphate diphosphokinase	2.7.6.1
STM14_2991	crr	1	2	0	3	4	2	1.70475	0.00504835	0.018751	7.86203	PTS system, glucose subfamily, IIA component
STM14_964	glnH	0	1	0	0	3	0	1.70475	0.415829	0.781758	2.62068	lysine-arginine-ornithine-binding periplasmic protein
STM14_1729	sodB	0	1	0	2	0	1	1.70475	0.105479	0.199971	2.62068	TIGR02679 family protein
STM14_0253	dapD	0	0	2	2	2	2	1.70475	0.0220561	0.0549891	5.24136	2,3,4,5-tetrahydropyridine-2,6-dicarboxylate N-succinyltransferase	2.3.1.117
STM14_4990	rpoB	0	2	2	5	1	5	1.61774	0.00270412	0.0114453	8.99707	DNA-directed RNA polymerase, beta subunit	2.7.7.6
STM14_0773	gltI	0	3	0	2	5	1	1.58697	0.311159	0.66475	6.38421	lysine-arginine-ornithine-binding periplasmic protein
STM14_0267	hlpA	0	2	3	5	5	3	1.56165	0.00143469	0.00687142	10.1607	chromosome segregation protein SMC
STM14_4215	pckA	1	3	5	8	6	9	1.54441	2.56153e-05	0.000332999	17.7183	phosphoenolpyruvate carboxykinase (ATP)	4.1.1.49
STM14_4150	fusA	2	7	10	20	13	15	1.5329	1.43785e-09	5.23378e-08	36.6168	translation elongation factor G
STM14_2378	fliC	7	14	8	29	31	13	1.5293	0.0942051	0.340588	55.5165	flagellar hook-associated protein 3
STM14_4657	glmU	0	0	2	2	0	3	1.52243	0.0518675	0.11238	3.78004	UDP-N-acetylglucosamine diphosphorylase/glucosamine-1-phosphate N-acetyltransferase	2.7.7.23 2.3.1.157
STM14_2575	gnd	0	0	2	2	0	3	1.52243	0.0518675	0.11238	3.78004	6-phosphogluconate dehydrogenase (decarboxylating)	1.1.1.44
STM14_0853	sdhA	0	3	7	8	9	7	1.4816	2.87018e-05	0.000348249	17.5019	succinate dehydrogenase, flavoprotein subunit
STM14_4988	rplJ	2	2	2	5	3	6	1.45343	0.00160853	0.00731883	9.94995	2,4-dihydroxyhept-2-ene-1,7-dioic acid aldolase	4.1.2.-
STM14_4912	glpK	1	7	5	12	6	12	1.44238	0.0576447	0.27093	21.1028	glycerol kinase	2.7.1.30
STM14_4661	atpD	5	8	13	28	9	23	1.44238	0.0236885	0.160176	42.2056	ATP synthase F1, beta subunit	3.6.3.14
STM14_1770	fumA	0	1	3	4	2	3	1.41707	0.0129171	0.0373161	6.18043	hydrolyase, tartrate beta subunit/fumarate domain protein, Fe-S type
STM14_0896	gpmA	3	1	1	4	3	4	1.39459	0.248629	0.57236	7.3904	phosphoglycerate mutase 1 family
STM14_0713	ybdQ	0	1	5	7	2	4	1.37933	0.00335659	0.0138841	8.60273	tyrosine recombinase XerD
STM14_3717	tktA	4	1	3	6	4	7	1.35991	0.175489	0.483758	11.031	transketolase	2.2.1.1
STM14_0007	talB	2	2	5	8	7	4	1.35335	0.000466196	0.00265149	12.2462	transaldolase	2.2.1.2
STM14_4663	atpA	6	7	10	16	11	20	1.32079	0.0362104	0.19829	29.2786	ATP synthase F1, alpha subunit	3.6.3.14
STM14_5489	deoB	0	0	1	0	0	2	1.29928	0.269878	0.383733	1.21737	phosphopentomutase	5.4.2.7
STM14_3672	lysS	0	0	1	0	0	2	1.29928	0.269878	0.383733	1.21737	lysine--tRNA ligase	6.1.1.6
STM14_0530	clpP	0	0	1	0	0	2	1.29928	0.269878	0.383733	1.21737	ATP-dependent Clp endopeptidase, proteolytic subunit ClpP	3.4.21.92
STM14_4991	rpoC	0	1	1	0	2	2	1.29928	0.118674	0.211752	2.43473	DNA-directed RNA polymerase, beta' subunit	2.7.7.6
STM14_4660	atpC	0	0	2	2	0	2	1.29928	0.118674	0.211752	2.43473	ATP synthase F1, epsilon subunit	3.6.3.14
STM14_1749	gst	0	0	2	0	0	4	1.29928	0.118674	0.211752	2.43473	maleylacetoacetate isomerase	5.2.1.2
STM14_2883	pta	0	3	2	3	2	5	1.29928	0.0136193	0.0375331	6.08683	phosphate acetyltransferase	2.3.1.8
STM14_1671	lpp	0	1	0	0	2	0	1.29928	0.269878	0.383733	1.21737	cell division protein FtsL
STM14_0574	adk	0	1	0	0	2	0	1.29928	0.269878	0.383733	1.21737	adenylate kinase	2.7.4.-
STM14_0190	acnB	0	2	4	4	2	6	1.29928	0.00687936	0.0236235	7.3042	aconitate hydratase 2	4.2.1.3
STM14_4715	rho	0	2	1	0	2	4	1.29928	0.0559986	0.118509	3.6521	transcription termination factor Rho	3.6.4.-
STM14_5480	osmY	0	2	1	2	3	1	1.29928	0.0559986	0.118509	3.6521	type III secretion apparatus protein, YscD/HrpQ family
STM14_3709	pgk	2	2	1	5	3	2	1.29928	0.0136193	0.0375331	6.08683	orotidine 5'-phosphate decarboxylase	4.1.1.23
STM14_1099	pflB	0	5	4	5	4	8	1.24212	0.00183924	0.00816443	9.70343	formate acetyltransferase	2.3.1.54
STM14_3557	eno	1	2	10	3	4	17	1.21924	0.0804508	0.315099	13.3354	phosphopyruvate hydratase	4.2.1.11
STM14_1997	ynaF	1	1	4	4	3	4	1.21227	0.0138171	0.0375331	6.06136	signal recognition particle protein
STM14_0529	tig	0	1	5	5	2	4	1.21227	0.0138171	0.0375331	6.06136	trigger factor	5.2.1.8
STM14_5207	groEL	13	16	27	36	34	32	1.20576	0.0379705	0.19829	55.766	chaperonin GroL
STM14_0013	dnaK	2	2	13	14	10	6	1.17412	7.13288e-05	0.000649092	15.7753	chaperone protein DnaK
STM14_2053	fabI	0	0	3	2	0	3	1.11696	0.118168	0.211752	2.44144	3-oxoacyl-[acyl-carrier-protein] reductase	1.1.1.100
STM14_0258	tsf	2	1	7	7	1	8	1.07614	0.00657187	0.0230015	7.38641	translation elongation factor Ts
STM14_2864	nuoG	0	1	6	4	1	6	1.05812	0.0260983	0.0616869	4.94949	NADH dehydrogenase (quinone), G subunit	1.6.99.5
STM14_5206	groES	2	5	4	4	7	6	1.04145	0.00628777	0.0224387	7.46593	signal peptidase I	3.4.21.89
STM14_5202	aspA	0	4	7	9	2	6	1.04145	0.00628777	0.0224387	7.46593	aspartate ammonia-lyase	4.3.1.1
STM14_0372	pepD	0	0	2	0	0	3	1.0116	0.261674	0.383733	1.25988	Xaa-His dipeptidase	3.4.13.20
STM14_1639	pps	0	0	2	0	0	3	1.0116	0.261674	0.383733	1.25988	phosphoenolpyruvate synthase	2.7.9.2
STM14_3062	upp	0	0	2	0	0	3	1.0116	0.261674	0.383733	1.25988	uracil phosphoribosyltransferase	2.4.2.9
STM14_3158	pdxJ	0	0	2	0	0	3	1.0116	0.261674	0.383733	1.25988	pyridoxine 5'-phosphate synthase	2.6.99.2
STM14_4906	tpiA	1	2	5	2	3	7	1.0116	0.0247754	0.0593306	5.03952	triose-phosphate isomerase	5.3.1.1
STM14_2985	cysK	1	0	3	4	0	2	1.0116	0.112428	0.208795	2.51976	cysteine synthase A	2.5.1.47
STM14_3558	pyrG	0	0	2	2	0	1	1.0116	0.261674	0.383733	1.25988	CTP synthase	6.3.4.2
STM14_0707	ahpC	1	1	6	5	3	4	1.0116	0.0247754	0.0593306	5.03952	peroxiredoxin	1.11.1.15
STM14_3472	prgI	2	0	0	1	2	0	1.0116	0.664086	0.94582	1.25988	type III secretion apparatus needle protein
STM14_4806	dsbA	0	2	0	0	3	0	1.0116	0.617539	0.907011	1.25988	redox-active disulfide protein 1
STM14_1672	pykF	0	2	0	0	1	2	1.0116	0.261674	0.383733	1.25988	pyruvate kinase	2.7.1.40
STM14_3377	stpA	1	1	7	5	2	6	0.973861	0.0232948	0.0572927	5.14638	TIGR00270 family protein
STM14_4133	rplN	1	2	4	5	1	4	0.962811	0.0486114	0.107894	3.88872	ribosomal protein uL14
STM14_0857	sucC	0	2	10	6	4	7	0.954442	0.0106613	0.0340413	6.52092	succinate-CoA ligase, beta subunit	6.2.1.-
STM14_3485	sicA	2	1	2	2	3	2	0.942608	0.104671	0.199971	2.6329	type III secretion low calcium response chaperone LcrH/SycD
STM14_4052	mdh	12	12	17	17	17	21	0.899897	0.167747	0.483758	19.2207	malate dehydrogenase, NAD-dependent	1.1.1.37
STM14_4320	uspA	0	1	2	0	1	3	0.893818	0.23962	0.383733	1.38283	succinyldiaminopimelate transaminase	2.6.1.17
STM14_2353	ftn	0	0	3	0	1	3	0.893818	0.23962	0.383733	1.38283	bacterioferritin
STM14_3494	invB	0	0	3	2	0	2	0.893818	0.23962	0.383733	1.38283	nucleoside transporter
STM14_4157	fkpA	0	3	0	0	2	2	0.893818	0.585317	0.907011	1.38283	peptidyl-prolyl isomerase, gliding motility-associated
STM14_1409	phoP	1	3	6	4	5	4	0.8685	0.0382963	0.0871241	4.29181	phosphate regulon transcriptional regulatory protein PhoB
STM14_4149	tuf_1	14	22	37	35	26	33	0.858971	0.0681441	0.291161	30.4863	translation elongation factor Tu
STM14_1368	fabG	2	3	2	1	3	5	0.85745	0.0880009	0.182002	2.91057	3-oxoacyl-[acyl-carrier-protein] reductase	1.1.1.100
STM14_4118	rpoA	5	3	10	10	2	11	0.851258	0.185269	0.483758	7.35154	DNA-directed RNA polymerase, alpha subunit	2.7.7.6
STM14_4985	nusG	0	0	4	2	0	3	0.829279	0.215846	0.360404	1.53177	transcription termination/antitermination factor NusG
STM14_2116	hns	3	3	7	2	4	10	0.813775	0.0292446	0.0682373	4.75316	universal archaeal protein Kae1
STM14_0435	hemB	2	2	5	3	1	7	0.806806	0.0726478	0.151976	3.22216	fructose-6-phosphate aldolase	4.1.2.-
STM14_1565	gapA	6	6	11	11	6	11	0.802846	0.00433944	0.0171691	8.13602	glyceraldehyde-3-phosphate dehydrogenase, type I	1.2.1.-
STM14_0856	sucB	2	6	13	5	4	16	0.780489	0.00845356	0.0284916	6.93478	dihydrolipoyllysine-residue succinyltransferase, E2 component of oxoglutarate dehydrogenase (succinyl-transferring) complex	2.3.1.61
STM14_5351	yjgF	0	2	4	0	4	3	0.760286	0.172701	0.291032	1.85934	reactive intermediate/imine deaminase
STM14_5193	phoN	3	0	4	2	4	2	0.739667	0.466032	0.842442	2.03002	conserved hypothetical integral membrane protein
STM14_4989	rplL	1	5	17	5	9	12	0.728738	0.0111856	0.0350995	6.4356	ribosomal protein bL12
STM14_3133	glyA	1	1	6	2	3	4	0.723919	0.137732	0.241032	2.20311	fluorothreonine transaldolase	2.2.1.8
STM14_3243	yfiD	0	3	5	3	3	3	0.723919	0.137732	0.241032	2.20311	autonomous glycyl radical cofactor GrcA
STM14_4136	rplP	2	2	6	5	1	5	0.701446	0.110029	0.206447	2.5538	ribosomal protein uL16
STM14_3708	fba	1	2	8	5	3	4	0.693147	0.0984415	0.199971	2.73061	fructose-bisphosphate aldolase, class II	4.1.2.13
STM14_0476	STM14_0476	6	6	13	10	5	12	0.683097	0.0143542	0.0384187	5.99405	peroxiredoxin	1.11.1.15
STM14_4312	nikR	18	4	16	9	4	26	0.632111	0.570076	0.907011	7.5859	nickel-responsive transcriptional regulator NikR
STM14_3035	STM14_3035	0	0	2	0	0	2	0.606136	0.547447	0.681309	0.36191	doubled CXXCH domain
STM14_0814	seqA	0	0	2	0	0	2	0.606136	0.547447	0.681309	0.36191	type VII secretion protein EccB
STM14_1111	ihfB	0	0	2	0	0	2	0.606136	0.547447	0.681309	0.36191	integration host factor, beta subunit
STM14_3969	infB	0	0	2	0	0	2	0.606136	0.547447	0.681309	0.36191	translation initiation factor IF-2
STM14_2220	cspC	0	0	2	0	0	2	0.606136	0.547447	0.681309	0.36191	cold shock domain protein CspD
STM14_0810	fldA	0	0	1	0	0	1	0.606136	0.670554	0.8029	0.180955	flavodoxin
STM14_2534	pduJ	0	1	4	0	3	2	0.606136	0.341504	0.463834	0.904776	PduT-like ethanolamine utilization protein
STM14_3701	rpiA	0	0	2	0	2	0	0.606136	0.547447	0.681309	0.36191	ribose 5-phosphate isomerase A	5.3.1.6
STM14_0849	gltA	0	0	7	2	0	5	0.606136	0.260389	0.383733	1.26669	citrate (Si)-synthase	2.3.3.1
STM14_3475	hilA	0	0	5	3	0	2	0.606136	0.341504	0.463834	0.904776	phosphate regulon transcriptional regulatory protein PhoB
STM14_4915	yiiU	1	0	5	2	1	3	0.606136	0.297419	0.413208	1.08573	transcription factor, RsfA family
STM14_2296	pykA	0	0	4	0	0	4	0.606136	0.568046	0.907011	0.723821	pyruvate kinase	2.7.1.40
STM14_4130	rpsN	3	4	4	4	4	3	0.606136	0.158288	0.269237	1.99051	type III secretion effector delivery regulator, TyeA family
STM14_4129	rpsH	2	1	8	3	4	4	0.606136	0.158288	0.269237	1.99051	probable AcnD-accessory protein PrpF
STM14_2527	pduA	0	1	0	0	1	0	0.606136	0.670554	0.8029	0.180955	PduT-like ethanolamine utilization protein
STM14_2989	ptsH	0	1	0	0	1	0	0.606136	0.670554	0.8029	0.180955	phosphocarrier, HPr family
STM14_5330	cybC	0	2	0	0	2	0	0.606136	0.767825	1	0.36191	fibrobacter succinogenes paralogous family TIGR02171
STM14_4713	trxA	4	2	2	2	3	3	0.606136	0.6006	0.907011	1.44764	thioredoxin
STM14_5085	malE	0	3	0	0	2	1	0.606136	0.733855	1	0.542866	carbohydrate ABC transporter substrate-binding protein, CPR_0540 family
STM14_4151	rpsG	6	6	21	9	8	14	0.543615	0.0312204	0.0719254	4.6408	ribosomal protein uS7
STM14_0858	sucD	1	2	12	5	4	5	0.537143	0.151986	0.263442	2.0522	succinate-CoA ligase, alpha subunit	6.2.1.-
STM14_1237	sopB	0	1	29	8	3	16	0.500775	0.370916	0.739558	3.49678	polyketide-type polyunsaturated fatty acid synthase PfaA
STM14_4131	rplE	2	0	18	6	1	11	0.500775	0.377647	0.739558	2.33119	inositol 2-dehydrogenase	1.1.1.18
STM14_2927	fabB	1	2	11	6	3	3	0.451985	0.255286	0.383733	1.29414	beta-ketoacyl-acyl-carrier-protein synthase II	2.3.1.179
STM14_4128	rplF	2	2	9	2	3	6	0.439082	0.288619	0.40487	1.12605	ribosomal protein uL6
STM14_1364	rpmF	2	1	8	3	0	6	0.405465	0.371807	0.493934	0.797615	ribosomal protein bL32
STM14_3279	rpsP	1	6	14	8	2	7	0.394827	0.230879	0.382	1.43544	ribosomal protein bS16
STM14_1110	rpsA	3	3	13	8	2	5	0.369747	0.289193	0.40487	1.12337	ribosomal protein bS1
STM14_4036	rpsI	3	4	19	8	2	10	0.343772	0.252395	0.383733	1.31	ribosomal protein uS9
STM14_4137	rpsC	1	3	22	7	5	8	0.343772	0.252395	0.383733	1.31	ribosomal protein uS3
STM14_966	dps	3	2	12	3	1	9	0.337872	0.363807	0.486859	0.824709	ATP synthase F1, beta subunit	3.6.3.14
STM14_5011	hupA	6	4	14	5	4	9	0.318454	0.311731	0.429811	1.02333	integration host factor, beta subunit
STM14_0257	rpsB	3	2	18	6	1	10	0.303855	0.346647	0.467331	0.885694	ribosomal protein uS2
STM14_4037	rplM	3	2	37	8	3	20	0.302453	0.539168	0.907011	1.60123	ribosomal protein uL13
STM14_4134	rpsQ	4	1	10	4	1	6	0.295981	0.460076	0.602402	0.545709	ribosomal protein uS17
STM14_2882	ackA	0	0	7	3	0	2	0.269664	0.648061	0.791591	0.208353	acetate kinase	2.7.2.1
STM14_4127	rplR	2	11	24	7	8	10	0.214094	0.411909	0.543242	0.673284	ribosomal protein uL18
STM14_2866	nuoE	0	0	3	0	0	2	0.200671	0.82728	0.959013	0.0476073	NADH-quinone oxidoreductase, E subunit
STM14_2749	rplY	1	1	4	2	1	1	0.200671	0.75765	0.889627	0.0952145	ribosomal protein bL25, Ctc-form
STM14_3886	rpsU	0	1	5	0	2	2	0.200671	0.75765	0.889627	0.0952145	ribosomal protein bS21
STM14_4143	rplC	2	14	25	6	9	11	0.15066	0.550288	0.681309	0.356802	50S ribosomal protein uL3
STM14_4987	rplA	2	4	26	8	5	7	0.136132	0.634841	0.780682	0.225554	ribosomal protein uL1
STM14_2865	nuoF	0	0	5	0	0	3	0.0953102	0.89659	1	0.0168922	NADH oxidoreductase (quinone), F subunit	1.6.99.5
STM14_4119	rpsD	11	7	29	11	4	13	0.0881927	0.852888	1	0.135426	ribosomal protein uS4
STM14_4142	rplD	3	3	36	8	5	12	0.087342	0.730514	0.868978	0.11864	50S ribosomal protein uL4
STM14_4144	rpsJ	4	5	13	2	5	6	0.0800427	0.819648	0.956256	0.0519828	ribosomal protein uS10
STM14_5275	rpsF	9	4	26	10	4	9	0.0780684	0.869328	1	0.0875664	ribosomal protein bS6
STM14_4936	katG	0	0	12	0	0	7	0.0671393	0.945551	1	0.0198084	catalase/peroxidase HPI	1.11.1.6
STM14_1888	rpsV	2	6	13	3	4	5	0.04652	0.89793	1	0.0164549	conserved hypothetical protein
STM14_4135	rpmC	2	8	17	3	5	7	0.0183491	0.954601	1	0.00324095	ribosomal protein uL29
STM14_4124	rplO	3	16	22	4	8	9		1	1	0	ribosomal protein uL15
STM14_3481	sipA	2	2	28	5	3	9		1	1	0	glycine cleavage system H protein
STM14_0572	htpG	1	1	11	2	4	0		1	1	0	DNA topoisomerase VI, B subunit	5.99.1.3
STM14_5301	ppa	3	2	8	0	2	4		1	1	0	phosphonate ABC transporter, periplasmic phosphonate binding protein
STM14_0808	fur	0	0	24	0	0	10		1	1	0	cobalamin biosynthesis protein CbiD
STM14_3402	luxS	0	0	7	0	0	1		1	1	0	6-carboxyhexanoate--CoA ligase	6.2.1.14
STM14_4656	glmS	0	0	31	0	0	11		1	1	0	glutamine-fructose-6-phosphate transaminase (isomerizing)	2.6.1.16
STM14_3720	speB	0	0	13	0	0	3		1	1	0	agmatinase	3.5.3.11
STM14_4924	rpmE	0	0	9	0	0	3		1	1	0	ribosomal protein bL31
STM14_4173	crp	0	0	10	0	0	3		1	1	0	global nitrogen regulator NtcA
STM14_3990	rpmA	0	0	10	0	0	3		1	1	0	ribosomal protein bL27
STM14_4634	rpmH	0	0	7	0	0	1		1	1	0	ribosomal protein bL34
STM14_3550	sopD	0	0	12	0	0	2		1	1	0	peptide modification radical SAM enzyme, YydG family
STM14_1264	cbpA	0	0	8	0	0	2		1	1	0	chaperone protein DnaJ
STM14_3412	csrA	0	0	5	0	0	1		1	1	0	carbon storage regulator
STM14_2300	znuA	0	0	10	0	0	1		1	1	0	anchored repeat ABC transporter, substrate-binding protein
STM14_1619	thrS	0	0	7	0	0	1		1	1	0	threonine--tRNA ligase	6.1.1.3
STM14_5302	fbp	0	0	5	0	0	1		1	1	0	3'(2'),5'-bisphosphate nucleotidase	3.1.3.7
STM14_4506	rpoZ	0	0	5	0	0	1		1	1	0	DNA-directed RNA polymerase, omega subunit	2.7.7.6
STM14_1620	infC	0	0	5	0	0	1		1	1	0	translation initiation factor IF-3
STM14_2244	sopE2	0	0	6	0	0	1		1	1	0	8-amino-7-oxononanoate synthase	2.3.1.47
STM14_0818	speF	0	0	3	0	0	1		1	1	0	ornithine decarboxylase SpeF	4.1.1.17
STM14_0917	hutH	0	0	4	0	0	2		1	1	0	histidine ammonia-lyase	4.3.1.3
STM14_3983	yhbY	0	0	2	0	0	1		1	1	0	putative RNA-binding protein, YhbY family
STM14_2753	yejL	0	0	2	0	0	1		1	1	0	probable DNA metabolism protein
STM14_4694	yifE	0	0	3	0	0	1		1	1	0	putative methanogenesis marker protein 6
STM14_5248	purA	0	0	3	0	0	1		1	1	0	adenylosuccinate synthase	6.3.4.4
STM14_1210	rmf	0	0	3	0	0	1		1	1	0	tryptophan-rich conserved hypothetical protein
STM14_2040	pspA	0	0	3	0	0	1		1	1	0	phage shock protein A
STM14_4955	argE	0	0	2	0	0	1		1	1	0	acetylornithine deacetylase (ArgE)	3.5.1.16
STM14_1600	katE	0	0	2	0	0	1		1	1	0	intracellular protease, PfpI family

### Sheet: SiiB
gene_id	gene_name	ctrl.1	ctrl.2	ctrl.3	bait.1	bait.2	bait.3	log.fold.change	pvalues	padj	LRT	TIGRFAMS.function	EC.number
STM14_2194	minD	0	0	0	0	3	2	21.2698	0.000701138	0.0159509	11.4862	septum site-determining protein MinD
STM14_2867	nuoC	0	0	0	0	2	2	21.0467	0.00243476	0.0316519	9.18898	NADH dehydrogenase (quinone), D subunit	1.6.99.5
STM14_5117	siiA	0	0	0	2	17	58	21.0042	0.0190763	0.401438	176.888	mobilome CxxCx(11)CxxC protein
STM14_2132	narG	0	0	0	0	6	4	20.963	0.016679	0.401438	22.9725	nitrate reductase, alpha subunit	1.7.99.4
STM14_4453	lldD	0	0	0	0	5	4	20.8576	5.4416e-06	0.000495186	20.6752	heme/flavin dehydrogenase, mycofactocin system	1.-.-.-
STM14_5118	siiB	1	1	1	15	126	98	5.14511	0.00805881	0.401438	519.025	chromosome segregation protein SMC
STM14_2334	cheM	0	1	0	0	6	14	3.76299	0.0404398	0.512237	38.667	chromosome segregation protein SMC
STM14_4102	yrdA	0	0	1	0	9	7	3.53984	0.0211283	0.401438	29.9122	phenylacetic acid degradation protein PaaY
STM14_4662	atpG	0	1	0	0	3	2	2.37669	0.00890277	0.0900169	6.84223	ATP synthase F1, gamma subunit	3.6.3.14
STM14_0830	ybgI	0	0	2	0	5	4	2.27133	0.000602055	0.0159509	11.7696	dinuclear metal center protein, YbgI/SA1388 family
STM14_2131	narH	0	0	2	0	4	5	2.27133	0.000602055	0.0159509	11.7696	nitrate reductase, beta subunit	1.7.99.4
STM14_3484	sipB	0	1	4	0	9	11	2.15355	0.033468	0.508714	24.7385	circular bacteriocin, circularin A/uberolysin family
STM14_3969	infB	0	0	2	0	3	5	2.15355	0.00165694	0.0300255	9.89539	translation initiation factor IF-2
STM14_0260	frr	0	0	1	0	2	2	2.15355	0.0261255	0.151846	4.94769	ribosome recycling factor
STM14_3472	prgI	2	0	0	0	4	3	2.02002	0.225736	0.593867	8.07148	type III secretion apparatus needle protein
STM14_3689	gcvT	0	0	2	0	3	3	1.86587	0.0119952	0.0992329	6.31158	glycine cleavage system T protein	2.1.2.10
STM14_2153	prsA	0	2	0	0	3	3	1.86587	0.26123	0.593867	6.31158	ribose-phosphate diphosphokinase	2.7.6.1
STM14_1672	pykF	0	2	0	0	2	4	1.86587	0.265624	0.593867	6.31158	pyruvate kinase	2.7.1.40
STM14_3482	sipD	0	1	2	0	2	6	1.74808	0.0052968	0.0602511	7.77521	type III effector protein IpaD/SipD/SspD
STM14_4715	rho	0	2	1	0	3	5	1.74808	0.161602	0.593867	7.77521	transcription termination factor Rho	3.6.4.-
STM14_3475	hilA	0	0	5	0	1	12	1.72277	0.172619	0.593867	12.4075	phosphate regulon transcriptional regulatory protein PhoB
STM14_2170	STM14_2170	0	1	1	0	1	4	1.68355	0.0313093	0.151846	4.63592	dipicolinic acid synthetase, A subunit
STM14_2212	manX	0	1	1	0	2	3	1.68355	0.0313093	0.151846	4.63592	PTS system, mannose/fructose/sorbose family, IIB component	2.7.1.69
STM14_0854	sdhB	0	0	4	0	5	4	1.57819	0.0909438	0.593867	7.67786	succinate dehydrogenase and fumarate reductase iron-sulfur protein
STM14_5222	frdB	0	3	1	0	3	6	1.57819	0.247158	0.593867	7.67786	succinate dehydrogenase and fumarate reductase iron-sulfur protein
STM14_0013	dnaK	2	2	13	0	19	17	1.51756	0.0620515	0.593867	29.159	chaperone protein DnaK
STM14_1416	icdA	0	0	1	0	0	2	1.4604	0.214895	0.463615	1.53814	isocitrate dehydrogenase, NADP-dependent	1.1.1.42
STM14_0514	yajQ	0	0	1	0	0	2	1.4604	0.214895	0.463615	1.53814	ribosomal protein uL6
STM14_5489	deoB	0	0	1	0	0	2	1.4604	0.214895	0.463615	1.53814	phosphopentomutase	5.4.2.7
STM14_3483	sipC	0	0	1	0	0	2	1.4604	0.214895	0.463615	1.53814	type III secretion target, IpaC/SipC family
STM14_4991	rpoC	0	0	1	0	0	2	1.4604	0.214895	0.463615	1.53814	DNA-directed RNA polymerase, beta' subunit	2.7.7.6
STM14_0853	sdhA	0	3	7	0	11	9	1.4604	0.0983585	0.593867	15.3814	succinate dehydrogenase, flavoprotein subunit
STM14_3003	ucpA	0	1	2	0	2	4	1.4604	0.0317042	0.151846	4.61442	3-oxoacyl-[acyl-carrier-protein] reductase	1.1.1.100
STM14_1670	lppB	0	1	0	0	2	0	1.4604	0.214895	0.463615	1.53814	TIGR03545 family protein
STM14_0855	kgd	0	2	1	0	3	3	1.4604	0.0317042	0.151846	4.61442	oxoglutarate dehydrogenase (succinyl-transferring), E1 component	1.2.4.2
STM14_5330	cybC	0	2	0	0	4	0	1.4604	0.486657	0.804043	3.07628	fibrobacter succinogenes paralogous family TIGR02171
STM14_5193	phoN	3	0	4	0	10	3	1.38629	0.234195	0.593867	9.30547	conserved hypothetical integral membrane protein
STM14_1770	fumA	0	1	3	0	2	5	1.32687	0.0299692	0.151846	4.71106	hydrolyase, tartrate beta subunit/fumarate domain protein, Fe-S type
STM14_4215	pckA	0	3	5	0	5	9	1.32687	0.139122	0.593867	9.42212	phosphoenolpyruvate carboxykinase (ATP)	4.1.1.49
STM14_3377	stpA	0	1	7	0	7	7	1.32687	0.0946658	0.593867	9.42212	TIGR00270 family protein
STM14_0713	ybdQ	0	1	5	0	3	7	1.27808	0.0115489	0.0992329	6.37884	tyrosine recombinase XerD
STM14_0007	talB	2	2	5	0	8	7	1.27808	0.0019797	0.0300255	9.56826	transaldolase	2.2.1.2
STM14_3750	ansB	0	3	0	0	3	2	1.27808	0.478582	0.804043	3.18942	L-asparaginase, type II	3.5.1.1
STM14_4661	atpD	5	8	13	3	21	18	1.24683	0.085061	0.593867	25.8476	ATP synthase F1, beta subunit	3.6.3.14
STM14_3485	sicA	2	1	2	0	3	5	1.23726	0.0273529	0.151846	4.8684	type III secretion low calcium response chaperone LcrH/SycD
STM14_2883	pta	0	3	2	0	4	4	1.23726	0.278728	0.593867	4.8684	phosphate acetyltransferase	2.3.1.8
STM14_0896	gpmA	3	1	1	0	3	5	1.23726	0.289119	0.593867	4.8684	phosphoglycerate mutase 1 family
STM14_4159	slyD	8	3	207	148	172	24	1.2234	0.11637	0.593867	205.922	trigger factor	5.2.1.8
STM14_4663	atpA	6	7	10	3	16	17	1.21528	0.0933974	0.593867	21.3404	ATP synthase F1, alpha subunit	3.6.3.14
STM14_5223	frdA	0	5	4	0	4	10	1.20909	0.280727	0.593867	8.23697	fumarate reductase (quinol), flavoprotein subunit	1.3.5.4
STM14_1357	rne	0	0	2	0	2	1	1.17272	0.193985	0.463615	1.68709	ribonuclease, Rne/Rng family	3.1.4.-
STM14_0253	dapD	0	0	2	0	2	1	1.17272	0.193985	0.463615	1.68709	2,3,4,5-tetrahydropyridine-2,6-dicarboxylate N-succinyltransferase	2.3.1.117
STM14_2053	fabI	0	1	3	0	3	3	1.17272	0.0662255	0.262023	3.37418	3-oxoacyl-[acyl-carrier-protein] reductase	1.1.1.100
STM14_4660	atpC	0	0	2	0	0	3	1.17272	0.193985	0.463615	1.68709	ATP synthase F1, epsilon subunit	3.6.3.14
STM14_4988	rplJ	2	2	2	1	2	6	1.17272	0.0244663	0.151846	5.06127	2,4-dihydroxyhept-2-ene-1,7-dioic acid aldolase	4.1.2.-
STM14_3031	maeB	0	3	3	0	3	6	1.17272	0.250864	0.593867	5.06127	phosphate acetyltransferase	2.3.1.8
STM14_3709	pgk	2	2	1	1	3	3	1.10373	0.0579971	0.239897	3.59376	orotidine 5'-phosphate decarboxylase	4.1.1.23
STM14_2378	fliC	7	14	8	2	14	23	1.06352	0.269606	0.593867	18.9198	flagellar hook-associated protein 3
STM14_0529	tig	0	1	5	0	6	2	1.05494	0.260157	0.593867	3.83295	trigger factor	5.2.1.8
STM14_2985	cysK	0	0	3	0	3	1	1.05494	0.166246	0.463615	1.91647	cysteine synthase A	2.5.1.47
STM14_1409	phoP	0	3	6	0	7	5	1.05494	0.209193	0.593867	5.74942	phosphate regulon transcriptional regulatory protein PhoB
STM14_2353	ftn	0	0	3	0	2	2	1.05494	0.166246	0.463615	1.91647	bacterioferritin
STM14_3494	invB	0	0	3	0	2	2	1.05494	0.166246	0.463615	1.91647	nucleoside transporter
STM14_2817	glpQ	0	3	0	0	2	2	1.05494	0.567972	0.899289	1.91647	type III secretion apparatus protein, YscD/HrpQ family
STM14_0707	ahpC	0	1	6	0	4	5	1.01857	0.0432834	0.196939	4.0843	peroxiredoxin	1.11.1.15
STM14_4150	fusA	2	7	10	0	11	13	1.00087	0.205522	0.593867	10.5979	translation elongation factor G
STM14_4312	nikR	18	4	16	4	21	23	1.00087	0.244664	0.593867	21.1958	nickel-responsive transcriptional regulator NikR
STM14_3557	eno	0	2	10	0	8	7	0.990399	0.170509	0.593867	6.51558	phosphopyruvate hydratase	4.2.1.11
STM14_4713	trxA	4	2	2	2	3	5	0.990399	0.275811	0.593867	4.34372	thioredoxin
STM14_4903	yneB	112	51	490	34	258	523	0.988866	0.115596	0.593867	353.155	predicted phospho-2-dehydro-3-deoxyheptonate aldolase	4.2.1.-
STM14_4133	rplN	0	2	4	0	4	3	0.921406	0.0995773	0.34852	2.7123	ribosomal protein uL14
STM14_2864	nuoG	0	1	6	0	5	3	0.900787	0.0838107	0.317782	2.98941	NADH dehydrogenase (quinone), G subunit	1.6.99.5
STM14_1368	fabG	2	3	2	0	2	6	0.900787	0.376885	0.716081	2.98941	3-oxoacyl-[acyl-carrier-protein] reductase	1.1.1.100
STM14_0258	tsf	2	1	7	0	6	5	0.862565	0.0502677	0.217827	3.83251	translation elongation factor Ts
STM14_5207	groEL	13	16	27	4	31	24	0.819441	0.218467	0.593867	18.9051	chaperonin GroL
STM14_1565	gapA	6	6	11	3	11	10	0.809815	0.168668	0.593867	7.54224	glyceraldehyde-3-phosphate dehydrogenase, type I	1.2.1.-
STM14_1749	gst	0	0	2	0	0	2	0.767255	0.448364	0.668871	0.574784	maleylacetoacetate isomerase	5.2.1.2
STM14_4986	rplK	0	0	2	0	0	2	0.767255	0.448364	0.668871	0.574784	ribosomal protein uL11
STM14_1639	pps	0	0	2	0	0	2	0.767255	0.448364	0.668871	0.574784	phosphoenolpyruvate synthase	2.7.9.2
STM14_4657	glmU	0	0	2	0	0	2	0.767255	0.448364	0.668871	0.574784	UDP-N-acetylglucosamine diphosphorylase/glucosamine-1-phosphate N-acetyltransferase	2.7.7.23 2.3.1.157
STM14_4804	yihD	0	0	2	0	0	2	0.767255	0.448364	0.668871	0.574784	nif11-like leader peptide domain
STM14_1270	agp	0	0	1	0	0	1	0.767255	0.591897	0.8161	0.287392	methanogenesis marker radical SAM protein
STM14_4217	ompR	0	0	1	0	0	1	0.767255	0.591897	0.8161	0.287392	phosphate regulon transcriptional regulatory protein PhoB
STM14_3477	sptP	0	0	3	0	2	1	0.767255	0.353131	0.617979	0.862175	oligoendopeptidase, pepF/M3 family	3.4.24.-
STM14_1997	ynaF	0	1	4	0	3	2	0.767255	0.230632	0.463615	1.43696	signal recognition particle protein
STM14_2296	pykA	0	1	4	0	3	2	0.767255	0.230632	0.463615	1.43696	pyruvate kinase	2.7.1.40
STM14_2918	pdxB	0	0	2	0	2	0	0.767255	0.448364	0.668871	0.574784	phosphoglycerate dehydrogenase	1.1.1.95
STM14_1111	ihfB	0	0	2	0	1	1	0.767255	0.448364	0.668871	0.574784	integration host factor, beta subunit
STM14_1785	ydgH	0	2	0	0	0	2	0.767255	0.717151	1	0.574784	oligopeptide transporter, peptide:H+ symporter
STM14_2030	tpx	2	2	2	0	3	3	0.767255	0.189134	0.463615	1.72435	peroxiredoxin	1.11.1.15
STM14_1214	ompA	0	1	0	0	1	0	0.767255	0.591897	0.8161	0.287392	peptidoglycan-associated lipoprotein
STM14_1237	sopB	0	1	29	0	10	19	0.733354	0.320281	0.640561	7.72775	polyketide-type polyunsaturated fatty acid synthase PfaA
STM14_4118	rpoA	5	3	10	0	9	8	0.710097	0.284799	0.593867	4.29068	DNA-directed RNA polymerase, alpha subunit	2.7.7.6
STM14_4128	rplF	2	2	9	1	4	7	0.687212	0.0905171	0.329482	2.86515	ribosomal protein uL6
STM14_5206	groES	2	5	4	0	6	4	0.671945	0.482231	0.804043	2.298	signal peptidase I	3.4.21.89
STM14_4130	rpsN	3	4	4	4	2	4	0.671945	0.129541	0.436601	2.298	type III secretion effector delivery regulator, TyeA family
STM14_4136	rplP	2	2	6	2	3	4	0.661895	0.155687	0.463615	2.01562	ribosomal protein uL16
STM14_1099	pflB	0	5	4	0	1	7	0.649472	0.598432	0.928181	1.73443	formate acetyltransferase	2.3.1.54
STM14_0849	gltA	0	1	7	0	2	5	0.633724	0.227743	0.463615	1.4549	citrate (Si)-synthase	2.3.3.1
STM14_0257	rpsB	3	2	18	1	11	8	0.627493	0.245108	0.593867	4.08663	ribosomal protein uS2
STM14_4906	tpiA	0	2	5	0	3	3	0.613104	0.277806	0.526674	1.17779	triose-phosphate isomerase	5.3.1.1
STM14_3886	rpsU	0	1	5	0	2	3	0.584934	0.341595	0.609513	0.904435	ribosomal protein bS21
STM14_0190	acnB	0	2	4	0	2	3	0.584934	0.341595	0.609513	0.904435	aconitate hydratase 2	4.2.1.3
STM14_4912	glpK	0	7	5	0	4	6	0.584934	0.612596	0.931147	1.80887	glycerol kinase	2.7.1.30
STM14_5202	aspA	0	4	7	0	2	7	0.566584	0.513639	0.830565	1.53974	aspartate ammonia-lyase	4.3.1.1
STM14_0267	hlpA	0	2	3	0	3	1	0.544112	0.424672	0.668871	0.637349	chromosome segregation protein SMC
STM14_4137	rpsC	0	3	22	0	11	9	0.544112	0.406149	0.752861	3.18674	ribosomal protein uS3
STM14_4149	tuf_1	14	22	37	6	22	29	0.519847	0.346331	0.674902	8.37862	translation elongation factor Tu
STM14_966	dps	3	2	12	0	6	7	0.498991	0.182545	0.463615	1.77678	ATP synthase F1, beta subunit	3.6.3.14
STM14_0856	sucB	2	6	13	0	8	8	0.495321	0.425722	0.75713	2.15822	dihydrolipoyllysine-residue succinyltransferase, E2 component of oxoglutarate dehydrogenase (succinyl-transferring) complex	2.3.1.61
STM14_2534	pduJ	0	0	4	0	0	3	0.479573	0.650704	0.951029	0.381963	PduT-like ethanolamine utilization protein
STM14_0857	sucC	0	2	10	0	3	6	0.479573	0.284411	0.528192	1.14589	succinate-CoA ligase, beta subunit	6.2.1.-
STM14_2882	ackA	0	1	7	0	3	3	0.479573	0.382103	0.656063	0.763926	acetate kinase	2.7.2.1
STM14_5011	hupA	6	4	14	1	11	6	0.479573	0.428376	0.75713	2.29178	integration host factor, beta subunit
STM14_5351	yjgF	0	2	4	0	1	3	0.36179	0.580666	0.8161	0.305159	reactive intermediate/imine deaminase
STM14_1742	slyA	4	2	18	4	7	5	0.36179	0.269236	0.521286	1.22064	homoprotocatechuate degradation operon regulator, HpaR
STM14_0773	gltI	0	3	0	0	2	0	0.36179	0.87717	1	0.15258	lysine-arginine-ornithine-binding periplasmic protein
STM14_4157	fkpA	0	3	0	0	2	0	0.36179	0.87717	1	0.15258	peptidyl-prolyl isomerase, gliding motility-associated
STM14_0858	sucD	0	2	12	0	2	7	0.325422	0.642782	0.951029	0.564414	succinate-CoA ligase, alpha subunit	6.2.1.-
STM14_4119	rpsD	11	7	29	9	9	11	0.284403	0.234355	0.463615	1.41423	ribosomal protein uS4
STM14_3276	rplS	3	5	5	0	4	4	0.281747	0.735659	1	0.383325	ribosomal protein bL19
STM14_4915	yiiU	0	0	5	0	2	1	0.25643	0.728601	0.938973	0.1204	transcription factor, RsfA family
STM14_3708	fba	0	2	8	0	3	3	0.25643	0.623629	0.847018	0.2408	fructose-bisphosphate aldolase, class II	4.1.2.13
STM14_3412	csrA	1	1	5	2	2	0	0.207639	0.742976	0.938973	0.107528	carbon storage regulator
STM14_3133	glyA	0	1	6	0	2	2	0.207639	0.742976	0.938973	0.107528	fluorothreonine transaldolase	2.2.1.8
STM14_4506	rpoZ	0	2	5	0	2	2	0.207639	0.742976	0.938973	0.107528	DNA-directed RNA polymerase, omega subunit	2.7.7.6
STM14_3279	rpsP	1	6	14	2	6	4	0.207639	0.570058	0.8161	0.322585	ribosomal protein bS16
STM14_0808	fur	1	0	24	7	3	4	0.187437	0.742395	1	0.309402	cobalamin biosynthesis protein CbiD
STM14_4129	rpsH	2	1	8	3	2	1	0.161119	0.752895	0.938973	0.0991147	probable AcnD-accessory protein PrpF
STM14_4134	rpsQ	4	1	10	1	3	4	0.138646	0.753242	0.938973	0.0988268	ribosomal protein uS17
STM14_4985	nusG	0	0	4	0	0	2	0.074108	0.932092	1	0.00726127	transcription termination/antitermination factor NusG
STM14_4320	uspA	0	0	2	0	0	1	0.074108	0.951953	1	0.00363063	succinyldiaminopimelate transaminase	2.6.1.17
STM14_0814	seqA	0	0	2	0	0	1	0.074108	0.951953	1	0.00363063	type VII secretion protein EccB
STM14_0372	pepD	0	0	2	0	0	1	0.074108	0.951953	1	0.00363063	Xaa-His dipeptidase	3.4.13.20
STM14_3558	pyrG	0	0	2	0	0	1	0.074108	0.951953	1	0.00363063	CTP synthase	6.3.4.2
STM14_3701	rpiA	0	0	2	0	0	1	0.074108	0.951953	1	0.00363063	ribose 5-phosphate isomerase A	5.3.1.6
STM14_3062	upp	0	0	2	0	0	1	0.074108	0.951953	1	0.00363063	uracil phosphoribosyltransferase	2.4.2.9
STM14_3158	pdxJ	0	0	2	0	0	1	0.074108	0.951953	1	0.00363063	pyridoxine 5'-phosphate synthase	2.6.99.2
STM14_2575	gnd	0	0	2	0	0	1	0.074108	0.951953	1	0.00363063	6-phosphogluconate dehydrogenase (decarboxylating)	1.1.1.44
STM14_3035	STM14_3035	0	0	2	0	0	1	0.074108	0.951953	1	0.00363063	doubled CXXCH domain
STM14_4806	dsbA	0	2	0	0	1	0	0.074108	0.976062	1	0.00363063	redox-active disulfide protein 1
STM14_2991	crr	0	2	0	0	0	1	0.074108	0.975497	1	0.00363063	PTS system, glucose subfamily, IIA component
STM14_4135	rpmC	2	8	17	3	5	5	0.0363676	0.914392	1	0.0115562	ribosomal protein uL29
STM14_4126	rpsE	7	12	25	3	8	9		1	1	0	ribosomal protein uS5
STM14_4036	rpsI	3	4	19	4	5	3		1	1	0	ribosomal protein uS9
STM14_4124	rplO	3	16	22	3	8	7		1	1	0	ribosomal protein uL15
STM14_4037	rplM	3	2	37	1	5	5		1	1	0	ribosomal protein uL13
STM14_4987	rplA	2	4	26	2	5	5		1	1	0	ribosomal protein uL1
STM14_4131	rplE	2	0	18	0	4	5		1	1	0	inositol 2-dehydrogenase	1.1.1.18
STM14_4939	gldA_2	4	1	55	0	4	6		1	1	0	lactaldehyde reductase	1.1.1.77
STM14_1264	cbpA	0	0	8	2	0	0		1	1	0	chaperone protein DnaJ
STM14_3481	sipA	2	2	28	0	2	7		1	1	0	glycine cleavage system H protein
STM14_4989	rplL	0	5	17	0	4	6		1	1	0	ribosomal protein bL12
STM14_3550	sopD	0	0	12	0	4	1		1	1	0	peptide modification radical SAM enzyme, YydG family
STM14_3720	speB	0	0	13	0	4	2		1	1	0	agmatinase	3.5.3.11
STM14_5302	fbp	0	0	5	0	0	2		1	1	0	3'(2'),5'-bisphosphate nucleotidase	3.1.3.7
STM14_4656	glmS	0	0	31	0	0	1		1	1	0	glutamine-fructose-6-phosphate transaminase (isomerizing)	2.6.1.16
STM14_4634	rpmH	0	0	7	0	0	1		1	1	0	ribosomal protein bL34
STM14_4924	rpmE	0	0	9	0	0	2		1	1	0	ribosomal protein bL31
STM14_4173	crp	0	0	10	0	0	3		1	1	0	global nitrogen regulator NtcA
STM14_0572	htpG	0	0	11	0	0	2		1	1	0	DNA topoisomerase VI, B subunit	5.99.1.3
STM14_3990	rpmA	0	0	10	0	0	1		1	1	0	ribosomal protein bL27
STM14_3402	luxS	0	0	7	0	0	1		1	1	0	6-carboxyhexanoate--CoA ligase	6.2.1.14
STM14_1620	infC	0	0	5	0	0	2		1	1	0	translation initiation factor IF-3
STM14_1329	solA	0	0	5	0	0	1		1	1	0	sarcosine oxidase, monomeric form
STM14_0917	hutH	0	0	4	0	0	1		1	1	0	histidine ammonia-lyase	4.3.1.3
STM14_5248	purA	0	0	3	0	0	1		1	1	0	adenylosuccinate synthase	6.3.4.4
